# Differential DNA methylation in Pacific oyster reproductive tissue in response to ocean acidification

**DOI:** 10.1101/2022.03.07.483338

**Authors:** Yaamini R. Venkataraman, Samuel J. White, Steven B. Roberts

## Abstract

**Background:** There is a need to investigate mechanisms of phenotypic plasticity in marine invertebrates as negative effects of climate change, like ocean acidification, are experienced by coastal ecosystems. Environmentally-induced changes to the methylome may regulate gene expression, but methylome responses can be species- and tissue-specific. Tissue-specificity has implications for gonad tissue, as gonad-specific methylation patterns may be inherited by offspring. We used the Pacific oyster (*Crassostrea gigas)* — a model for understanding pH impacts on bivalve molecular physiology due to its genomic resources and importance in global aquaculture— to assess how low pH could impact the gonad methylome. Oysters were exposed to either low pH (7.31 ± 0.02) or ambient pH (7.82 ± 0.02) conditions for seven weeks. Whole genome bisulfite sequencing was used to identify methylated regions in female oyster gonad samples. C->T single nucleotide polymorphisms were identified and removed to ensure accurate methylation characterization.

**Results:** Analysis of gonad methylomes revealed a total of 1,284 differentially methylated loci (DML) found primarily in genes, with several genes containing multiple DML. Gene ontologies for genes containing DML were involved in development and stress response, suggesting methylation may promote gonad growth homeostasis in low pH conditions. Additionally, several of these genes were associated with cytoskeletal structure regulation, metabolism, and protein ubiquitination — commonly-observed responses to ocean acidification. Comparison of these DML with other *Crassostrea* spp. exposed to ocean acidification demonstrates that similar pathways, but not identical genes, are impacted by methylation.

**Conclusions:** Our work suggests DNA methylation may have a regulatory role in gonad and larval development, which would shape adult and offspring responses to low pH stress. Combined with existing molluscan methylome research, our work further supports the need for tissue- and species-specific studies to understand the potential regulatory role of DNA methylation.
