## Supplementary material for "Differential DNA methylation in Pacific oyster reproductive tissue in response to ocean acidification": Table 1

### Sheet: Sheet1
Study	Species	Stressor	Experimental Conditions	Exposure Time	Tissue	Sequencing Method	Percent CpGs Methylated	Global methylation differences	Differential methylation (hypermethylated/hypomethylated)	Genome Features Impacted	Gene Functions Enriched at Differentially Methylated Sites	Connection to Transcription
Downey-Wall et al. 2020	Crassostrea virginica	Ocean acidification	580 µatm (control), 2,800 µatm (high OA)	80 days (samples taken at days 9 and 80)	Mantle	MBDBS	NR	Global median methylation significantly lower in the high OA treatment than the control treatment, but increased over time	85 DML (38 / 47)	DML predominantly in gene regions	Aminotransferase complex and biosynthetic process GOterms were enriched in hypomethylated DML	Weak but statistically significant relatinoship between DNA methylation and gene expression (RNA-Seq)
Venkataraman et al. 2020	Crassostrea virginica	Ocean acidification	491 ± 49 µatm (control), 2550 ± 211 µatm (treatment)	4 weeks	Gonad	MBDBS	0.22	No global methylation differences	598 DML (310 / 288)	Majority of DML were in exons, followed by introns	None	NR
Chandra Rajan et al. 2021	Crassostrea hongkongensis	Ocean acidification	pH 7.4 (treatment), 8.0 (control)	4.5 months	Mantle	MethylRAD	NR	NR	377 DMG (214 / 163)	Loci used to identify differentially methylated genes were primarily in introns, followed by exons, intergenic regions, splice donor sites, downstream regions, and upstream regions	Top molecular function GOterms enriched in hypomethylated genes were acetoacetylco-A reductase activity and types of dehydrogenase activity, and biological process terms included cellular response to pH. Top molecular function GOterms enriched in hypermethylated genes were protein xylosyltransferase activity, translation factor activity, RNA binding, diacylglycerol kinase activity.	No direct methylation regulation of gene expression (RNA-Seq)
Lim et al. 2020	Crassostrea hongkongensis	Ocean acidification	pH 7.4 (treatment), 8.1 (control)	21 days	Pediveliger larvae	MethylRAD	NR	NR	130 DMG (66 / 64)	Loci used to identify differentially methylated genes were concentrated in exons (78.5% of loci)	Enriched processes of DMG were associated with cytoskeletal and signal transduction, oxidative stress, metabolic processes, and larval metamorphosis	NR
Arredondo-Espinoza et al. 2021	Crassostrea gigas	Heat stress	No control was used, but two heat-susceptible and two heat-tolerant families were exposed to 26ºC-34ºC oscillating temperature conditions	30 days	Gill	WGBS	14.01% - 15.15% (average between four families)	No differences betewen phenotypes or families within phenotypes	161 DMR (147 / 14)	DMR were concentrated in introns, followed by exons	Enriched molecular functions include binding processes, catalytic activity, and transporter activity.	NR
Johnson et al. 2021	Crassostrea virginica	Salinity	Outplant at two sites that differed in salinity	14 months	Gill	epiGBS/RRBS	NR	Effect of site and family on methylation	1,039 DMR (NR), 730 DMG (441/289)	Strong association with genotype and not site across genome features. Introns and TE had the highest association with genotype methylation	NR	16 differentially methylated and differentially expressed (TagSeq) genes, but this is not significantly different from what would be expected by chance. CpGO/E analysis revealed two clusters of genes, with only one cluster demonstrating an association between higher methylation, higher expression, and low expression variability
Johnson et al. 2020	Crassostrea virginica	Perkinsus marinus infection	Outplant at Grand Isle, natural occurence of P. marinus infection	14 months	Gill	epiGBS/RRBS	NR	NR	913 DMR from pairwise comparisons between different levels of infection (NR)	78.8% of DMR found in gene bodies, followed by promoters and downstream regions	None	Near-significant association of increased expression (TagSeq) and promoter methylation, significant interaction between expression and gene body methylation, and no interaction between expression and downstream methylation. Significant relationship between decreasing methylation and increasing gene expression variation. Only 2 DMR and 2 DEG overlapped and there was no significant connection betwe…
Rondon et al. 2017	Crassostrea gigas	Diuron exposure	Diuron-exposed (0.2-0.3 µg/L); seawater control group	2 7-day periods	Spat of adult oysters exposed to diuron	WGBS	16.6% CpGs methylated	Parental exposure did not globally modify spat DNA methylation	236 DMR (121 / 115)	Majority of DMR (73.2%) found in genes, with 38.2% in exons and 34.8% in introns. Genic DMR were generally found at the end of coding sequences, with 36.5% of exon-specific DMR were found in the last exon of genes, and 25.5% of intron-specific DMR were found in the last introns of genes	NR	DNA methylation changes correlated directly with RNA abundance (RNA-Seq) in a small group of highly methylated genes, but did not systematically lead to splice variants (based on qPCR)
